# Metabolic defects cause hyperactive mitochondria and Parkinson’s disease-like traits

**DOI:** 10.1101/2020.02.20.958322

**Authors:** Danielle E. Mor, Salman Sohrabi, Rachel Kaletsky, Will Keyes, Vrinda Kalia, Gary W. Miller, Coleen T. Murphy

## Abstract

Metabolic dysfunction is a facet of many age-related neurodegenerative diseases, yet its role in disease etiology remains poorly understood^1^. We recently discovered a potential causal link between the branched-chain amino acid transferase, *BCAT-1*, and the neurodegenerative movement disorder, Parkinson’s disease (PD)^2^. Knockdown of *C. elegans bcat-1* recapitulates PD-like features, including progressive motor deficits and neurodegeneration with age^2^. Using transcriptomic, metabolomic, and imaging approaches, we show that *bcat-1* knockdown increases mitochondrial activity and induces oxidative damage in neurons through mTOR-independent mechanisms. We recently developed a high-throughput screening platform to identify drugs that may be repurposed for PD, and found that metformin, the leading type 2 diabetes medication, significantly improves motor function in *bcat-1(RNAi)* worms^3^. Late-in-life metformin treatment restores normal mitochondrial activity levels and protects against *bcat-1-*associated neurodegeneration. Our results suggest that PD may originate as a metabolic disorder, and highlight metformin as a promising new drug candidate for PD treatment.

---

Parkinson’s disease (PD) is a devastating neurodegenerative movement disorder, and its prevalence is predicted to significantly increase as the population ages^4,5^. PD is characterized by the progressive loss of dopaminergic neurons in the substantia nigra, and the formation of pathological inclusions containing aggregated α-synuclein protein^6,7^. The mechanisms that induce neurodegeneration in PD are still poorly understood, and greater than 90% of cases have no known cause^8^.

In an effort to identify novel PD genes, we recently developed *diseaseQUEST*, a method that combines human genome-wide association studies with tissue-specific functional genetic networks and high-throughput behavioral screening in *C. elegans*^2^. Using this computational-experimental framework, we discovered a novel link between branched-chain amino acid transferase 1 (*BCAT-1*), which catalyzes the first step in branched-chain amino acid (BCAA) catabolism^9^, and PD. We found that *BCAT-1* expression is normally high in PD-susceptible regions of the healthy human brain, and its expression is reduced in the substantia nigra of sporadic PD patients^2^. While these findings suggest a correlation between defective BCAA metabolism and PD, animal models are required to determine causality and underlying mechanisms.

The nematode *C. elegans* offers a unique system in which to study age-related neurological disease, due to its short lifespan and highly conserved nervous system signaling that gives rise to a set of complex behaviors. Moreover, the worm is highly amenable to high-throughput screening approaches, allowing rapid testing of potential disease treatment options^10^. Previously, we showed that RNAi-mediated reduction of neuronal *bcat-1* in *C. elegans* causes progressive, age-dependent motor dysfunction and accelerates dopamine neuron degeneration in worms expressing human α-synuclein^2^. Here, we use tissue-specific transcriptomics, high-resolution metabolomics, and imaging in aged worms, revealing that *bcat-1* knockdown - surprisingly - increases neuronal mitochondrial activity. The type 2 diabetes medication metformin restores normal mitochondrial activity levels, reduces neurodegeneration, and significantly improves motor function, even with late-in-life administration. Our work underscores the possibility that at least some forms of PD may primarily be a metabolic disorder, and offers metformin as a new potential treatment option for PD.
