## Extended Data Table 2 for "Metabolic defects cause hyperactive mitochondria and Parkinson’s disease-like traits"

### Sheet: Sheet1
m.z	retention.time	p.value	beta	p.fdr	KEGG.ID	Annotation	Adduct	Mass.Diff
214.956	71.969	2.24055e-05	4.92698	0.0182299	C00324	Ferricyanide	M(S34)+H[1+]	0.000768542
484.012	345.922	5.23468e-05	-7.88382	0.0263985	C00068	Thiamin diphosphate	M+NaCl[1+]	0.00102361
541.175	58.0278	0.000108916	4.84671	0.0452047	C00664	5-Formiminotetrahydrofolate	M+HCOONa[1+]	0.00127659
206.1	75.7978	0.000257053	6.73363	0.0726796	C00078	L-Tryptophan	M(C13)+H[1+]	0.000172001
206.1	75.7978	0.000257053	6.73363	0.0726796	C00525	D-Tryptophan	M(C13)+H[1+]	0.000172001
206.1	75.7978	0.000257053	6.73363	0.0726796	C00806	Tryptophan	M(C13)+H[1+]	0.000172001
266.123	50.1089	0.00036531	6.15119	0.0818781	C00270	N-Acetylneuraminate	M-CO2+H[1+]	0.000593501
232.047	330.732	0.000576728	-5.8515	0.103873	C01075	N-Sulfo-D-glucosamine	M-CO+H[1+]	0.00157896
322.012	326.997	0.000733176	5.04832	0.110993	C00918	Chloramphenicol	M[1+]	0.000768609
243.052	326.612	0.000736538	5.86971	0.110993	C00078	L-Tryptophan	M+K[1+]	0.000441589
243.052	326.612	0.000736538	5.86971	0.110993	C00341	Geranyl diphosphate	M-C3H4O2+H[1+]	0.00234159
243.052	326.612	0.000736538	5.86971	0.110993	C00525	D-Tryptophan	M+K[1+]	0.000441589
243.052	326.612	0.000736538	5.86971	0.110993	C00806	Tryptophan	M+K[1+]	0.000441589
377.23	35.5964	0.000750087	-7.78783	0.110993	C00639	Prostaglandin F2alpha	M+Na[1+]	5.37316e-05
284.004	92.6511	0.00075932	3.51721	0.110993	C01285	2,6-Dichlorophenol-4-(2,3-dihydro-1,4-naphthoquinone imine)	M-H4O2+H[1+]	0.0014252
134.1	168.089	0.000794031	4.66937	0.112928	C00077	L-Ornithine	M(C13)+H[1+]	0.000145078
134.1	168.089	0.000794031	4.66937	0.112928	C00515	D-Ornithine	M(C13)+H[1+]	0.000145078
288.174	153.285	0.00100275	-7.23269	0.128022	C01137	S-Adenosylmethioninamine	M-HCOONa+H[1+]	0.00141213
315.19	153.124	0.00104083	-3.79696	0.131222	C01226	12-OPDA	M+Na[1+]	0.00262027
270.086	158.822	0.00108307	-4.90988	0.132942	C00858	Formononetin	M(C13)+H[1+]	0.00216402
416.984	88.0877	0.00117695	4.88244	0.139655	C00075	UTP	M-HCOONa+H[1+]	0.00414432
143.107	48.4589	0.00141745	-5.22133	0.153944	C01223	Methyl 2-diazoacetamidohexonate	M-C3H4O2+H[1+]	0.00127874
181.996	322.85	0.00142363	-6.92165	0.153944	C00354	D-Fructose 1,6-bisphosphate	M+H+Na[2+]	0.00044573
181.996	322.85	0.00142363	-6.92165	0.153944	C00665	beta-D-Fructose 2,6-bisphosphate	M+H+Na[2+]	0.00044573
181.996	322.85	0.00142363	-6.92165	0.153944	C01220	1D-myo-Inositol 1,4-bisphosphate	M+H+Na[2+]	0.00044573
181.996	322.85	0.00142363	-6.92165	0.153944	C01231	alpha-D-Glucose 1,6-bisphosphate	M+H+Na[2+]	0.00044573
624.097	344.748	0.00153883	5.6002	0.158592	C00096	GDP-mannose	M+H2O+H[1+]	0.00180037
624.097	344.748	0.00153883	5.6002	0.158592	C00394	GDP-glucose	M+H2O+H[1+]	0.00180037
290.051	161.538	0.00171312	5.92327	0.166411	C00200	Phenazine methosulfate	M-NH3+H[1+]	0.00245264
290.051	161.538	0.00171312	5.92327	0.166411	C00091	Succinyl-CoA	M+3H[3+]	0.000414027
290.051	161.538	0.00171312	5.92327	0.166411	C00683	(S)-Methylmalonyl-CoA	M+3H[3+]	0.000414027
290.051	161.538	0.00171312	5.92327	0.166411	C01100	L-Histidinol phosphate	M+HCOONa[1+]	0.00054736
290.051	161.538	0.00171312	5.92327	0.166411	C01213	(R)-Methylmalonyl-CoA	M+3H[3+]	0.000414027
213.123	256.055	0.00171591	-4.95068	0.166411	C01297	6-Hydroxypseudooxynicotine	M+H2O+H[1+]	0.000118409
379.176	294.18	0.00181481	-4.90608	0.170343	C00353	Geranylgeranyl diphosphate	M-C3H4O2+H[1+]	0.00358274
89.0789	20.3364	0.00215365	-5.10503	0.178032	C00555	4-Aminobutyraldehyde	M(C13)+H[1+]	0.000205811
340.212	49.978	0.00231224	6.86282	0.183632	C01397	Arachidonyltrifluoromethane	M-NH3+H[1+]	0.00164962
156.029	128.447	0.00256097	3.02525	0.192761	C00974	Dihydrokaempferol	M+H+Na[2+]	0.00082208
156.029	128.447	0.00256097	3.02525	0.192761	C01378	Fustin	M+H+Na[2+]	0.00082208
217.067	163.173	0.00303523	5.2646	0.220239	C01233	sn-Glycero-3-phosphoethanolamine	M(C13)+H[1+]	4.08157e-05
217.067	163.173	0.00303523	5.2646	0.220239	C00418	(R)-Mevalonate	M+HCOONa[1+]	0.00165918
217.067	163.173	0.00303523	5.2646	0.220239	C00522	(R)-Pantoate	M+HCOONa[1+]	0.00165918
399.128	68.1262	0.00311885	-3.58822	0.223097	C00255	Riboflavin	M+Na[1+]	0.000147092
222.013	214.076	0.00322974	-2.88749	0.226691	C01102	O-Phospho-L-homoserine	M+Na[1+]	0.00118132
166.086	77.0813	0.00339387	-7.19323	0.232346	C00079	L-Phenylalanine	M+H[1+]	5.68388e-05
166.086	77.0813	0.00339387	-7.19323	0.232346	C00627	Pyridoxine phosphate	M-HCOOK+H[1+]	4.31612e-05
166.086	77.0813	0.00339387	-7.19323	0.232346	C00732	Ubenimex	M+H+Na[2+]	0.00114316
166.086	77.0813	0.00339387	-7.19323	0.232346	C00788	L-Adrenaline	M-H2O+H[1+]	4.31612e-05
163.973	210.29	0.00382105	6.04843	0.245472	C00169	Carbamoyl phosphate	M+Na[1+]	0.000831027
381.08	155.338	0.00414444	-5.44325	0.251211	C00089	Sucrose	M+K[1+]	0.000843587
381.08	155.338	0.00414444	-5.44325	0.251211	C00185	Cellobiose	M+K[1+]	0.000843587
381.08	155.338	0.00414444	-5.44325	0.251211	C00208	Maltose	M+K[1+]	0.000843587
381.08	155.338	0.00414444	-5.44325	0.251211	C00243	Lactose	M+K[1+]	0.000843587
381.08	155.338	0.00414444	-5.44325	0.251211	C00252	Isomaltose	M+K[1+]	0.000843587
381.08	155.338	0.00414444	-5.44325	0.251211	C00897	alpha-Maltose	M+K[1+]	0.000843587
381.08	155.338	0.00414444	-5.44325	0.251211	C01083	alpha,alpha-Trehalose	M+K[1+]	0.000843587
381.08	155.338	0.00414444	-5.44325	0.251211	C01235	alpha-D-Galactosyl-(1->3)-1D-myo-inositol	M+K[1+]	0.000843587
220.989	279.007	0.0042059	7.72921	0.251211	C00703	Mercury(2+)	M+H2O+H[1+]	0.000108046
220.989	279.007	0.0042059	7.72921	0.251211	C01319	Hg	M+H2O+H[1+]	0.000108046
138.055	417.04	0.00441087	-4.02934	0.256802	C00108	Anthranilate	M+H[1+]	1.08034e-05
138.055	417.04	0.00441087	-4.02934	0.256802	C00568	4-Aminobenzoate	M+H[1+]	1.08034e-05
138.055	417.04	0.00441087	-4.02934	0.256802	C01004	N-Methylnicotinate	M+H[1+]	1.08034e-05
138.055	417.04	0.00441087	-4.02934	0.256802	C00847	4-Pyridoxate	M-HCOOH+H[1+]	8.91966e-05
138.055	417.04	0.00441087	-4.02934	0.256802	C00971	4-Pyridoxolactone	M-CO+H[1+]	0.000110803
138.055	417.04	0.00441087	-4.02934	0.256802	C01250	N-Acetyl-L-glutamate 5-semialdehyde	M-H4O2+H[1+]	0.000110803
144.004	215.511	0.0056522	-5.75778	0.296917	C00065	L-Serine	M+K[1+]	0.000967012
144.004	215.511	0.0056522	-5.75778	0.296917	C00716	Serine	M+K[1+]	0.000967012
144.004	215.511	0.0056522	-5.75778	0.296917	C00740	D-Serine	M+K[1+]	0.000967012
87.0552	150.836	0.00584883	3.65962	0.300976	C00152	L-Asparagine	M-HCOOH+H[1+]	0.000213323
87.0552	150.836	0.00584883	3.65962	0.300976	C00429	5,6-Dihydrouracil	M-CO+H[1+]	1.33226e-05
87.0552	150.836	0.00584883	3.65962	0.300976	C00481	Pyrazole	M+H2O+H[1+]	0.000113323
87.0552	150.836	0.00584883	3.65962	0.300976	C01043	N-Carbamoylsarcosine	M-HCOOH+H[1+]	0.000213323
87.0552	150.836	0.00584883	3.65962	0.300976	C01109	4-Methylene-L-glutamine	M-C3H4O2+H[1+]	0.000113323
140.069	98.8283	0.00605095	3.62621	0.305355	C00183	L-Valine	M+Na[1+]	0.000276581
140.069	98.8283	0.00605095	3.62621	0.305355	C00431	5-Aminopentanoate	M+Na[1+]	0.000276581
140.069	98.8283	0.00605095	3.62621	0.305355	C00719	Betaine	M+Na[1+]	0.000276581
450.081	338.691	0.0063158	4.6301	0.311222	C00904	Citramalyl-CoA	M(C13)+2H[2+]	0.000685524
450.081	338.691	0.0063158	4.6301	0.311222	C01011	(3S)-Citramalyl-CoA	M(C13)+2H[2+]	0.000685524
115.086	169.364	0.00634138	4.34993	0.311222	C00436	N-Carbamoylputrescine	M-NH3+H[1+]	0.000188443
115.086	169.364	0.00634138	4.34993	0.311222	C00077	L-Ornithine	M-H2O+H[1+]	8.84428e-05
115.086	169.364	0.00634138	4.34993	0.311222	C00515	D-Ornithine	M-H2O+H[1+]	8.84428e-05
115.086	169.364	0.00634138	4.34993	0.311222	C00993	D-Alanyl-D-alanine	M-HCOOH+H[1+]	0.000188443
115.086	169.364	0.00634138	4.34993	0.311222	C01109	4-Methylene-L-glutamine	M-CO2+H[1+]	8.84428e-05
424.038	90.1581	0.0064235	-2.67822	0.311478	C00002	ATP	M-HCOOK+H[1+]	0.00346474
424.038	90.1581	0.0064235	-2.67822	0.311478	C00286	dGTP	M-HCOOK+H[1+]	0.00346474
192.124	172.92	0.00689253	-5.41085	0.320882	C00371	Zeatin	M-CO+H[1+]	0.000640663
192.124	172.92	0.00689253	-5.41085	0.320882	C00864	Pantothenate	M-CO+H[1+]	0.000659337
355.063	338.623	0.00796393	-7.21887	0.337497	C01268	5-Amino-6-(5'-phosphoribosylamino)uracil	M+H[1+]	0.00181707
355.063	338.623	0.00796393	-7.21887	0.337497	C01158	1-O-Galloyl-beta-D-glucose	M+Na[1+]	0.000417073
355.063	338.623	0.00796393	-7.21887	0.337497	C01185	Nicotinate D-ribonucleotide	M+H2O+H[1+]	0.00311707
185.96	104.435	0.00838103	-4.26538	0.346439	C00753	Tungsten	M(C13)+H[1+]	0.00152775
226.074	56.2792	0.00868533	-3.5919	0.354657	C00170	5'-Methylthioadenosine	M-C3H4O2+H[1+]	0.00196274
148.069	21.6382	0.00918038	4.59363	0.367575	C00659	2-Aceto-2-hydroxybutanoate	M(C13)+H[1+]	0.000851381
148.069	21.6382	0.00918038	4.59363	0.367575	C00772	Mevaldate	M(C13)+H[1+]	0.000851381
148.069	21.6382	0.00918038	4.59363	0.367575	C00966	2-Dehydropantoate	M(C13)+H[1+]	0.000851381
148.069	21.6382	0.00918038	4.59363	0.367575	C01053	(R)-4-Dehydropantoate	M(C13)+H[1+]	0.000851381
281.156	151.906	0.00932967	4.52098	0.367575	C00837	Streptidine	M+H2O+H[1+]	0.000811005
114.091	51.7123	0.0103478	-6.25081	0.384366	C00123	L-Leucine	M-H2O+H[1+]	2.97004e-05
114.091	51.7123	0.0103478	-6.25081	0.384366	C00407	L-Isoleucine	M-H2O+H[1+]	2.97004e-05
254.019	163.078	0.0103493	4.15012	0.384366	C00822	Dopaquinone	M+NaCl[1+]	0.000270477
254.019	163.078	0.0103493	4.15012	0.384366	C01233	sn-Glycero-3-phosphoethanolamine	M+K[1+]	0.000670477
199.949	578.088	0.0104531	-5.49792	0.384366	C00169	Carbamoyl phosphate	M+NaCl[1+]	0.000418032
175.071	122.806	0.0107957	2.49748	0.391674	C00439	N-Formimino-L-glutamate	M+H[1+]	0.000114185
175.071	122.806	0.0107957	2.49748	0.391674	C01014	3-Isopropylcatechol	M+Na[1+]	0.00148582
152.107	47.982	0.0111694	-5.10761	0.397317	C01092	8-Amino-7-oxononanoate	M-H4O2+H[1+]	0.000134971
172.983	219.035	0.0113463	4.90702	0.397614	C00022	Pyruvate	M+HCOOK[1+]	0.0014258
172.983	219.035	0.0113463	4.90702	0.397614	C00149	(S)-Malate	M+K[1+]	0.0011258
172.983	219.035	0.0113463	4.90702	0.397614	C00222	3-Oxopropanoate	M+HCOOK[1+]	0.0014258
172.983	219.035	0.0113463	4.90702	0.397614	C00497	(R)-Malate	M+K[1+]	0.0011258
172.983	219.035	0.0113463	4.90702	0.397614	C00711	Malate	M+K[1+]	0.0011258
300.059	330.187	0.0116321	-5.83085	0.399052	C00540	Cinnamoyl-CoA	M+3H[3+]	0.000300581
194.002	213.382	0.0120165	-4.94226	0.402974	C00155	L-Homocysteine	M+NaCl[1+]	0.000323674
189.16	142.103	0.0130583	-3.92279	0.418114	C01037	7,8-Diaminononanoate	M+H[1+]	0.000159515
415.818	130.298	0.0138505	3.36312	0.427089	C01244	3,5-Diiodo-4-hydroxyphenylpyruvate	M-NH3+H[1+]	0.0020362
294.067	101.849	0.0144203	-5.64224	0.439404	C00692	UDP-N-acetylmuramoyl-L-alanyl-D-glutamate	M+3H[3+]	0.00126983
332.096	134.242	0.0146896	-3.66036	0.440187	C01069	Desulfoglucotropeolin	M(S34)+H[1+]	0.000700786
332.096	134.242	0.0146896	-3.66036	0.440187	C01069	Desulfoglucotropeolin	M(Cl37)+H[1+]	0.00210079
332.096	134.242	0.0146896	-3.66036	0.440187	C00270	N-Acetylneuraminate	M+Na[1+]	0.000399214
332.096	134.242	0.0146896	-3.66036	0.440187	C00896	Tos-Lys-CH2Cl	M[1+]	0.00042432
235.022	574.763	0.0147492	-4.89859	0.440187	C00121	D-Ribose	M+HCOOK[1+]	0.000777032
235.022	574.763	0.0147492	-4.89859	0.440187	C00181	D-Xylose	M+HCOOK[1+]	0.000777032
235.022	574.763	0.0147492	-4.89859	0.440187	C00216	D-Arabinose	M+HCOOK[1+]	0.000777032
235.022	574.763	0.0147492	-4.89859	0.440187	C00257	D-Gluconic acid	M+K[1+]	0.00107703
235.022	574.763	0.0147492	-4.89859	0.440187	C00259	L-Arabinose	M+HCOOK[1+]	0.000777032
235.022	574.763	0.0147492	-4.89859	0.440187	C00309	D-Ribulose	M+HCOOK[1+]	0.000777032
235.022	574.763	0.0147492	-4.89859	0.440187	C00310	D-Xylulose	M+HCOOK[1+]	0.000777032
235.022	574.763	0.0147492	-4.89859	0.440187	C00312	L-Xylulose	M+HCOOK[1+]	0.000777032
235.022	574.763	0.0147492	-4.89859	0.440187	C00476	D-Lyxose	M+HCOOK[1+]	0.000777032
235.022	574.763	0.0147492	-4.89859	0.440187	C00499	Allantoate	M+NaCl[1+]	0.00167703
235.022	574.763	0.0147492	-4.89859	0.440187	C00508	L-Ribulose	M+HCOOK[1+]	0.000777032
235.022	574.763	0.0147492	-4.89859	0.440187	C00514	D-Mannonate	M+K[1+]	0.00107703
235.022	574.763	0.0147492	-4.89859	0.440187	C00770	L-Idonate	M+K[1+]	0.00107703
235.022	574.763	0.0147492	-4.89859	0.440187	C00800	L-Gulonate	M+K[1+]	0.00107703
235.022	574.763	0.0147492	-4.89859	0.440187	C00817	D-Altronate	M+K[1+]	0.00107703
235.022	574.763	0.0147492	-4.89859	0.440187	C00880	D-Galactonate	M+K[1+]	0.00107703
235.022	574.763	0.0147492	-4.89859	0.440187	C01394	Xylose	M+HCOOK[1+]	0.000777032
380.074	81.3092	0.0148067	3.50594	0.440187	C00844	Prunasin	M+HCOOK[1+]	5.57518e-05
180.124	141.228	0.0149054	-5.19603	0.440187	C00318	L-Carnitine	M+H2O+H[1+]	0.000823518
459.145	114.232	0.0151251	-4.89089	0.443921	C01433	Loganin	M+HCOONa[1+]	0.00268281
130.065	81.0742	0.0157924	3.34752	0.452507	C00450	(S)-2,3,4,5-Tetrahydropyridine-2-carboxylate	M(S34)+H[1+]	0.00123952
130.065	81.0742	0.0157924	3.34752	0.452507	C00079	L-Phenylalanine	M-H4O2+H[1+]	6.04823e-05
130.065	81.0742	0.0157924	3.34752	0.452507	C00954	Indole-3-acetate	M-HCOOH+H[1+]	3.95177e-05
130.065	81.0742	0.0157924	3.34752	0.452507	C01386	NH2Mec	M-HCOOH+H[1+]	3.95177e-05
222.115	463.392	0.0160219	-3.40321	0.455203	C00371	Zeatin	M(S34)+H[1+]	0.000222976
222.115	463.392	0.0160219	-3.40321	0.455203	C00371	Zeatin	M(Cl37)+H[1+]	0.00117702
222.115	463.392	0.0160219	-3.40321	0.455203	C00864	Pantothenate	M(S34)+H[1+]	0.00152298
222.115	463.392	0.0160219	-3.40321	0.455203	C00864	Pantothenate	M(Cl37)+H[1+]	0.000122976
222.115	463.392	0.0160219	-3.40321	0.455203	C01239	N-Acetyl-beta-D-glucosaminylamine	M(C13)+H[1+]	0.00127702
365.068	344.655	0.0161999	2.96345	0.457681	C00144	GMP	M(C13)+H[1+]	0.000735825
171.149	405.538	0.0164981	5.05597	0.46351	C00612	N1-Acetylspermidine	M-NH3+H[1+]	0.000109417
171.149	405.538	0.0164981	5.05597	0.46351	C01029	N8-Acetylspermidine	M-NH3+H[1+]	0.000109417
171.149	405.538	0.0164981	5.05597	0.46351	C01037	7,8-Diaminononanoate	M-H2O+H[1+]	0.000209417
572.068	411.663	0.0168392	3.48318	0.471777	C00043	UDP-N-acetyl-alpha-D-glucosamine	M-H4O2+H[1+]	0.000571065
572.068	411.663	0.0168392	3.48318	0.471777	C00203	UDP-N-acetyl-D-galactosamine	M-H4O2+H[1+]	0.000571065
572.068	411.663	0.0168392	3.48318	0.471777	C01170	UDP-N-acetyl-D-mannosamine	M-H4O2+H[1+]	0.000571065
97.101	46.9281	0.0171303	4.04475	0.472381	C00848	6-Oxocineole	M-C3H4O2+H[1+]	0.000142077
383.057	122.412	0.0172967	-5.33945	0.473023	C00655	Xanthosine 5'-phosphate	M+H2O+H[1+]	0.00336074
199.131	96.5092	0.0177515	-3.76705	0.474912	C00756	1-Octanol	M+HCOONa[1+]	0.000819402
170.042	145.999	0.0182407	2.92301	0.481612	C00025	L-Glutamate	M+Na[1+]	0.000285968
170.042	145.999	0.0182407	2.92301	0.481612	C00217	D-Glutamate	M+Na[1+]	0.000285968
170.042	145.999	0.0182407	2.92301	0.481612	C00302	Glutamate	M+Na[1+]	0.000285968
170.042	145.999	0.0182407	2.92301	0.481612	C00979	O-Acetyl-L-serine	M+Na[1+]	0.000285968
170.042	145.999	0.0182407	2.92301	0.481612	C01234	1-Aminocyclopropane-1-carboxylate	M+HCOONa[1+]	0.000185968
141.071	79.8378	0.0189465	3.99755	0.49157	C01408	Benzoin	M-C3H4O2+H[1+]	0.00114569
226.946	111.618	0.0190122	-4.2225	0.49157	C00074	Phosphoenolpyruvate	M+NaCl[1+]	0.00194338
191.972	573.248	0.0191759	5.06203	0.49157	C00606	3-Sulfino-L-alanine	M+K[1+]	0.000761886
385.178	56.2336	0.0193551	-3.40628	0.494216	C00777	Retinoate	M+HCOOK[1+]	0.000998099
490.118	368.235	0.0197822	-4.3911	0.494729	C00307	CDP-choline	M(C13)+H[1+]	0.000310306
102.055	140.907	0.0198637	4.7062	0.494729	C01234	1-Aminocyclopropane-1-carboxylate	M+H[1+]	8.48423e-05
102.055	140.907	0.0198637	4.7062	0.494729	C00025	L-Glutamate	M-HCOOH+H[1+]	0.000184842
102.055	140.907	0.0198637	4.7062	0.494729	C00188	L-Threonine	M-H2O+H[1+]	1.51577e-05
102.055	140.907	0.0198637	4.7062	0.494729	C00217	D-Glutamate	M-HCOOH+H[1+]	0.000184842
102.055	140.907	0.0198637	4.7062	0.494729	C00263	L-Homoserine	M-H2O+H[1+]	1.51577e-05
102.055	140.907	0.0198637	4.7062	0.494729	C00302	Glutamate	M-HCOOH+H[1+]	0.000184842
102.055	140.907	0.0198637	4.7062	0.494729	C00820	D-Threonine	M-H2O+H[1+]	1.51577e-05
102.055	140.907	0.0198637	4.7062	0.494729	C00940	2-Oxoglutaramate	M-CO2+H[1+]	8.48423e-05
102.055	140.907	0.0198637	4.7062	0.494729	C00979	O-Acetyl-L-serine	M-HCOOH+H[1+]	0.000184842
102.055	140.907	0.0198637	4.7062	0.494729	C01005	O-Phospho-L-serine	M-HCOOK+H[1+]	1.51577e-05
102.055	140.907	0.0198637	4.7062	0.494729	C01250	N-Acetyl-L-glutamate 5-semialdehyde	M-C3H4O2+H[1+]	8.48423e-05
546.924	103.879	0.0199073	3.29708	0.494729	C01155	Quercetin 3,3'-bissulfate	M+HCOOK[1+]	0.000732704
546.924	103.879	0.0199073	3.29708	0.494729	C01156	Quercetin 3,4'-bissulfate	M+HCOOK[1+]	0.000732704
757.255	354.727	0.0199326	-3.67155	0.494729	C00317	Amylopectin	M-C3H4O2+H[1+]	0.00563194
356.106	57.3835	0.0203093	-4.75334	0.49795	C00852	Chlorogenate	M(C13)+H[1+]	1.33998e-05
453.116	102.149	0.0208963	4.36171	0.499844	C00021	S-Adenosyl-L-homocysteine	M+HCOONa[1+]	0.000694667
315.016	103.554	0.0211847	4.34402	0.50157	C00225	Methyl viologen	M+NaCl[1+]	0.00293006
315.016	103.554	0.0211847	4.34402	0.50157	C00616	Quercetin 3-sulfate	M-HCOONa+H[1+]	0.00303006
315.098	150.561	0.0215318	-3.51842	0.508594	C00449	N6-(L-1,3-Dicarboxypropyl)-L-lysine	M+K[1+]	0.00303654
278.108	92.0609	0.0219643	-4.49017	0.510486	C01425	Glutamyl-glutamic acid	M(C13)+H[1+]	0.00177106
515.069	101.954	0.022149	-7.65053	0.511202	C00061	FMN	M+NaCl[1+]	0.00119546
475.181	220.321	0.0228623	4.23213	0.517422	C00234	10-Formyltetrahydrofolate	M(C13)+H[1+]	0.00393032
475.181	220.321	0.0228623	4.23213	0.517422	C00664	5-Formiminotetrahydrofolate	M(S34)+H[1+]	0.00446968
475.181	220.321	0.0228623	4.23213	0.517422	C00445	5,10-Methenyltetrahydrofolate	M+H2O+H[1+]	0.00056968
225.016	161.896	0.0230341	4.10749	0.517422	C00085	D-Fructose 6-phosphate	M-H4O2+H[1+]	0.000101692
225.016	161.896	0.0230341	4.10749	0.517422	C00092	D-Glucose 6-phosphate	M-H4O2+H[1+]	0.000101692
225.016	161.896	0.0230341	4.10749	0.517422	C00103	D-Glucose 1-phosphate	M-H4O2+H[1+]	0.000101692
225.016	161.896	0.0230341	4.10749	0.517422	C00275	D-Mannose 6-phosphate	M-H4O2+H[1+]	0.000101692
225.016	161.896	0.0230341	4.10749	0.517422	C00446	alpha-D-Galactose 1-phosphate	M-H4O2+H[1+]	0.000101692
225.016	161.896	0.0230341	4.10749	0.517422	C00636	D-Mannose 1-phosphate	M-H4O2+H[1+]	0.000101692
225.016	161.896	0.0230341	4.10749	0.517422	C00663	beta-D-Glucose 1-phosphate	M-H4O2+H[1+]	0.000101692
225.016	161.896	0.0230341	4.10749	0.517422	C00668	alpha-D-Glucose 6-phosphate	M-H4O2+H[1+]	0.000101692
225.016	161.896	0.0230341	4.10749	0.517422	C00758	Bergaptol	M+Na[1+]	1.69173e-06
225.016	161.896	0.0230341	4.10749	0.517422	C00841	Xanthotoxol	M+Na[1+]	1.69173e-06
225.016	161.896	0.0230341	4.10749	0.517422	C01002	Hexose 1-phosphate	M-H4O2+H[1+]	0.000101692
225.016	161.896	0.0230341	4.10749	0.517422	C01094	D-Fructose 1-phosphate	M-H4O2+H[1+]	0.000101692
225.016	161.896	0.0230341	4.10749	0.517422	C01097	D-Tagatose 6-phosphate	M-H4O2+H[1+]	0.000101692
225.016	161.896	0.0230341	4.10749	0.517422	C01113	D-Galactose 6-phosphate	M-H4O2+H[1+]	0.000101692
225.016	161.896	0.0230341	4.10749	0.517422	C01171	alpha-D-Hexose 1-phosphate	M-H4O2+H[1+]	0.000101692
225.016	161.896	0.0230341	4.10749	0.517422	C01172	beta-D-Glucose 6-phosphate	M-H4O2+H[1+]	0.000101692
225.016	161.896	0.0230341	4.10749	0.517422	C01177	Inositol 1-phosphate	M-H4O2+H[1+]	0.000101692
115.526	327.131	0.0231736	3.50149	0.519397	C01252	4-(2-Aminophenyl)-2,4-dioxobutanoate	M+H+Na[2+]	0.000851528
245.114	97.4772	0.0237574	-3.98067	0.525476	C00931	Porphobilinogen	M+H2O+H[1+]	0.000646235
171.117	47.957	0.0260817	4.85791	0.545743	C00848	6-Oxocineole	M(S34)+H[1+]	0.00121793
120.129	19.9596	0.0266664	3.33225	0.548591	C01365	X-Trp	M-HCOOK+H[1+]	0.00119367
368.28	44.9487	0.0268188	-2.31119	0.549785	C00319	Sphingosine	M+HCOONa[1+]	0.00296714
98.0134	26.2407	0.0285754	2.73752	0.572569	C00596	2-Hydroxy-2,4-pentadienoate	M-NH3+H[1+]	0.00094576
424.094	387.298	0.0287969	-2.92957	0.574531	C00689	alpha,alpha'-Trehalose 6-phosphate	M(C13)+H[1+]	0.000739919
190.035	210.92	0.0295874	-4.2939	0.582848	C00300	Creatine	M+NaCl[1+]	0.000165107
189.131	50.5126	0.030537	2.64473	0.588296	C01092	8-Amino-7-oxononanoate	M(C13)+H[1+]	1.62399e-05
374.215	161.096	0.0310892	3.36756	0.589815	C00143	5,10-Methylenetetrahydrofolate	M-HCOOK+H[1+]	0.00223353
111.055	23.3469	0.0312663	2.76746	0.591654	C00064	L-Glutamine	M-H4O2+H[1+]	3.64401e-05
111.055	23.3469	0.0312663	2.76746	0.591654	C00303	Glutamine	M-H4O2+H[1+]	3.64401e-05
111.055	23.3469	0.0312663	2.76746	0.591654	C00785	Urocanate	M-CO+H[1+]	3.64401e-05
111.055	23.3469	0.0312663	2.76746	0.591654	C00819	D-Glutamine	M-H4O2+H[1+]	3.64401e-05
111.055	23.3469	0.0312663	2.76746	0.591654	C00906	5,6-Dihydrothymine	M-H2O+H[1+]	6.35599e-05
114.967	549.412	0.0314547	3.09666	0.592236	C00533	Nitric oxide	M+HCOOK[1+]	0.000430419
475.263	56.5133	0.0318514	4.7134	0.592927	C01292	3alpha,7alpha-Dihydroxy-12-oxo-5beta-cholanate	M+HCOONa[1+]	0.00386915
119.068	51.275	0.0322479	-3.78398	0.598992	C00463	Indole	M(C13)+H[1+]	8.3853e-05
382.066	87.7216	0.0326983	-2.2332	0.602916	C00068	Thiamin diphosphate	M-CO2+H[1+]	0.0037994
446.013	114.22	0.0341071	-4.75225	0.6112	C01261	P1,P4-Bis(5'-guanosyl) tetraphosphate	M+H+Na[2+]	0.00388139
479.384	47.8218	0.0349492	3.4557	0.616375	C00751	Squalene	M+HCOONa[1+]	0.00175461
232.039	197.958	0.0351525	3.061	0.617679	C00647	Pyridoxamine phosphate	M-NH3+H[1+]	0.00180566
232.039	197.958	0.0351525	3.061	0.617679	C00627	Pyridoxine phosphate	M-H2O+H[1+]	0.00190566
175.034	59.9815	0.035432	-4.36364	0.620428	C00295	Orotate	M+H2O+H[1+]	0.000864754
329.243	50.3789	0.0356086	3.14815	0.621364	C01397	Arachidonyltrifluoromethane	M-CO+H[1+]	0.00174742
264.082	56.8379	0.0358569	3.11724	0.622568	C00492	Raffinose	M+H+Na[2+]	0.00111951
264.082	56.8379	0.0358569	3.11724	0.622568	C00713	Panose	M+H+Na[2+]	0.00111951
264.082	56.8379	0.0358569	3.11724	0.622568	C00883	Galactomannan	M+H+Na[2+]	0.00111951
313.249	50.5549	0.0362153	-3.986	0.622898	C01397	Arachidonyltrifluoromethane	M-CO2+H[1+]	0.00154079
404.848	143.632	0.0366508	-3.59048	0.626542	C01244	3,5-Diiodo-4-hydroxyphenylpyruvate	M-CO+H[1+]	0.000434379
88.0755	26.4576	0.0371623	-2.20492	0.631008	C00555	4-Aminobutyraldehyde	M+H[1+]	0.00016306
88.0755	26.4576	0.0371623	-2.20492	0.631008	C00148	L-Proline	M-CO+H[1+]	6.30597e-05
88.0755	26.4576	0.0371623	-2.20492	0.631008	C00430	5-Aminolevulinate	M-CO2+H[1+]	0.00016306
88.0755	26.4576	0.0371623	-2.20492	0.631008	C00763	D-Proline	M-CO+H[1+]	6.30597e-05
88.0755	26.4576	0.0371623	-2.20492	0.631008	C01015	cis-4-Hydroxy-L-proline	M-CO2+H[1+]	0.00016306
88.0755	26.4576	0.0371623	-2.20492	0.631008	C01073	N-Acetyl-beta-alanine	M-CO2+H[1+]	0.00016306
88.0755	26.4576	0.0371623	-2.20492	0.631008	C01110	5-Amino-2-oxopentanoic acid	M-CO2+H[1+]	0.00016306
88.0755	26.4576	0.0371623	-2.20492	0.631008	C01157	Hydroxyproline	M-CO2+H[1+]	0.00016306
88.0755	26.4576	0.0371623	-2.20492	0.631008	C01165	L-Glutamate 5-semialdehyde	M-CO2+H[1+]	0.00016306
135.03	100.158	0.0382027	-2.30781	0.636459	C00242	Guanine	M-NH3+H[1+]	0.000229491
135.03	100.158	0.0382027	-2.30781	0.636459	C00385	Xanthine	M-H2O+H[1+]	0.000329491
135.03	100.158	0.0382027	-2.30781	0.636459	C00725	Lipoate	M-C3H4O2+H[1+]	0.000729491
88.0756	209.648	0.0382742	1.94537	0.636459	C00555	4-Aminobutyraldehyde	M+H[1+]	0.000111934
88.0756	209.648	0.0382742	1.94537	0.636459	C00148	L-Proline	M-CO+H[1+]	1.19337e-05
88.0756	209.648	0.0382742	1.94537	0.636459	C00430	5-Aminolevulinate	M-CO2+H[1+]	0.000111934
88.0756	209.648	0.0382742	1.94537	0.636459	C00763	D-Proline	M-CO+H[1+]	1.19337e-05
88.0756	209.648	0.0382742	1.94537	0.636459	C01015	cis-4-Hydroxy-L-proline	M-CO2+H[1+]	0.000111934
88.0756	209.648	0.0382742	1.94537	0.636459	C01073	N-Acetyl-beta-alanine	M-CO2+H[1+]	0.000111934
88.0756	209.648	0.0382742	1.94537	0.636459	C01110	5-Amino-2-oxopentanoic acid	M-CO2+H[1+]	0.000111934
88.0756	209.648	0.0382742	1.94537	0.636459	C01157	Hydroxyproline	M-CO2+H[1+]	0.000111934
88.0756	209.648	0.0382742	1.94537	0.636459	C01165	L-Glutamate 5-semialdehyde	M-CO2+H[1+]	0.000111934
233.025	330.459	0.0387769	3.40701	0.636459	C00117	D-Ribose 5-phosphate	M(Cl37)+H[1+]	0.00113623
233.025	330.459	0.0387769	3.40701	0.636459	C00199	D-Ribulose 5-phosphate	M(Cl37)+H[1+]	0.00113623
233.025	330.459	0.0387769	3.40701	0.636459	C00231	D-Xylulose 5-phosphate	M(Cl37)+H[1+]	0.00113623
233.025	330.459	0.0387769	3.40701	0.636459	C00620	alpha-D-Ribose 1-phosphate	M(Cl37)+H[1+]	0.00113623
233.025	330.459	0.0387769	3.40701	0.636459	C01101	L-Ribulose 5-phosphate	M(Cl37)+H[1+]	0.00113623
233.025	330.459	0.0387769	3.40701	0.636459	C01112	D-Arabinose 5-phosphate	M(Cl37)+H[1+]	0.00113623
233.025	330.459	0.0387769	3.40701	0.636459	C00818	D-Glucarate	M+Na[1+]	0.00206377
233.025	330.459	0.0387769	3.40701	0.636459	C00879	D-Galactarate	M+Na[1+]	0.00206377
257.004	125.124	0.0392157	-1.71382	0.636459	C01218	6-Phospho-2-dehydro-D-gluconate	M-H2O+H[1+]	0.00201832
115.05	27.0816	0.0396094	-3.04956	0.637978	C00300	Creatine	M-NH3+H[1+]	0.000117253
115.05	27.0816	0.0396094	-3.04956	0.637978	C00429	5,6-Dihydrouracil	M+H[1+]	1.7253e-05
115.05	27.0816	0.0396094	-3.04956	0.637978	C00152	L-Asparagine	M-H2O+H[1+]	1.7253e-05
115.05	27.0816	0.0396094	-3.04956	0.637978	C00337	(S)-Dihydroorotate	M-CO2+H[1+]	0.000117253
115.05	27.0816	0.0396094	-3.04956	0.637978	C00761	Coniferin	M+3H[3+]	0.000950586
115.05	27.0816	0.0396094	-3.04956	0.637978	C01043	N-Carbamoylsarcosine	M-H2O+H[1+]	1.7253e-05
433.037	367.742	0.040205	-6.49147	0.643754	C00655	Xanthosine 5'-phosphate	M+HCOONa[1+]	0.000630514
187.108	137.033	0.0412688	-2.28215	0.64795	C00534	Pyridoxamine	M+H2O+H[1+]	0.000113519
187.108	137.033	0.0412688	-2.28215	0.64795	C01410	Boc-Asn	M-HCOOH+H[1+]	0.000113519
314.04	117.446	0.0414837	2.92674	0.64795	C01302	1-(2-Carboxyphenylamino)-1-deoxy-D-ribulose 5-phosphate	M-H4O2+H[1+]	0.00282653
137.065	36.1919	0.0424619	3.39102	0.648764	C00147	Adenine	M(C13)+H[1+]	0.000141433
247.038	326.745	0.0427229	3.08483	0.648764	C01099	L-Fuculose 1-phosphate	M(S34)+H[1+]	1.20621e-05
247.038	326.745	0.0427229	3.08483	0.648764	C01099	L-Fuculose 1-phosphate	M(Cl37)+H[1+]	0.00138794
247.038	326.745	0.0427229	3.08483	0.648764	C01131	L-Rhamnulose 1-phosphate	M(S34)+H[1+]	1.20621e-05
247.038	326.745	0.0427229	3.08483	0.648764	C01131	L-Rhamnulose 1-phosphate	M(Cl37)+H[1+]	0.00138794
247.038	326.745	0.0427229	3.08483	0.648764	C01419	Cys-Gly	M+HCOONa[1+]	0.00201206
435.532	219.625	0.0430288	-3.83639	0.648764	C01261	P1,P4-Bis(5'-guanosyl) tetraphosphate	M(C13)+2H[2+]	0.00385066
224.078	304.604	0.0432859	-4.00076	0.650099	C00542	Cystathionine	M(C13)+H[1+]	7.53681e-05
224.078	304.604	0.0432859	-4.00076	0.650099	C00799	Isoflavone	M(C13)+H[1+]	0.000624632
224.078	304.604	0.0432859	-4.00076	0.650099	C00248	Lipoamide	M+H2O+H[1+]	0.000775368
96.0806	45.7076	0.043585	-4.16999	0.650293	C00123	L-Leucine	M-H4O2+H[1+]	3.31699e-05
96.0806	45.7076	0.043585	-4.16999	0.650293	C00407	L-Isoleucine	M-H4O2+H[1+]	3.31699e-05
284.099	87.5896	0.0438008	2.85613	0.651401	C00387	Guanosine	M+H[1+]	0.000385629
286.998	93.6277	0.0463724	-5.47528	0.669676	C00918	Chloramphenicol	M-H4O2+H[1+]	0.0001167
88.0756	381.201	0.046807	-2.63278	0.671543	C00555	4-Aminobutyraldehyde	M+H[1+]	8.36109e-05
88.0756	381.201	0.046807	-2.63278	0.671543	C00148	L-Proline	M-CO+H[1+]	1.63891e-05
88.0756	381.201	0.046807	-2.63278	0.671543	C00430	5-Aminolevulinate	M-CO2+H[1+]	8.36109e-05
88.0756	381.201	0.046807	-2.63278	0.671543	C00763	D-Proline	M-CO+H[1+]	1.63891e-05
88.0756	381.201	0.046807	-2.63278	0.671543	C01015	cis-4-Hydroxy-L-proline	M-CO2+H[1+]	8.36109e-05
88.0756	381.201	0.046807	-2.63278	0.671543	C01073	N-Acetyl-beta-alanine	M-CO2+H[1+]	8.36109e-05
88.0756	381.201	0.046807	-2.63278	0.671543	C01110	5-Amino-2-oxopentanoic acid	M-CO2+H[1+]	8.36109e-05
88.0756	381.201	0.046807	-2.63278	0.671543	C01157	Hydroxyproline	M-CO2+H[1+]	8.36109e-05
88.0756	381.201	0.046807	-2.63278	0.671543	C01165	L-Glutamate 5-semialdehyde	M-CO2+H[1+]	8.36109e-05
145	214.631	0.0471498	3.72327	0.673689	C00086	Urea	M+HCOOK[1+]	0.00114427
459.172	154.633	0.0473287	4.84119	0.674233	C00492	Raffinose	M-HCOOH+H[1+]	0.00159869
459.172	154.633	0.0473287	4.84119	0.674233	C00713	Panose	M-HCOOH+H[1+]	0.00159869
459.172	154.633	0.0473287	4.84119	0.674233	C00883	Galactomannan	M-HCOOH+H[1+]	0.00159869
548.314	215.858	0.0478536	-4.52414	0.676931	C00832	Paromomycin	M-HCOONa+H[1+]	0.00236741
266.039	71.4859	0.0487699	5.25067	0.685102	C00579	Dihydrolipoamide	M+NaCl[1+]	0.00253924
425.226	58.925	0.0496491	4.41303	0.691314	C01397	Arachidonyltrifluoromethane	M+HCOONa[1+]	0.00124069
